# Trisomy 21 activates the kynurenine pathway via increased dosage of interferon receptors

**DOI:** 10.1101/403642

**Authors:** Rani K. Powers, Kelly D. Sullivan, Rachel Culp-Hill, Michael P. Ludwig, Keith P. Smith, Katherine A. Waugh, Ross Minter, Kathryn D. Tuttle, Hannah C. Lewis, Angela L. Rachubinski, Ross E. Granrath, Rebecca B. Wilkerson, Darcy E. Kahn, Molishree Joshi, Angelo D’Alessandro, James C. Costello, Joaquin M. Espinosa

**Affiliations:** Linda Crnic Institute for Down Syndrome, University of Colorado Anschutz Medical Campus, Aurora, CO, USA; Computational Bioscience Program, University of Colorado Anschutz Medical Campus, Aurora, CO, USA; Department of Pharmacology, University of Colorado Anschutz Medical Campus, Aurora, CO, USA; Functional Genomics Facility, University of Colorado Anschutz Medical Campus, Aurora, CO, USA; Department of Pediatrics, University of Colorado Anschutz Medical Campus, Aurora, CO, USA; Department of Biochemistry and Molecular Genetics, University of Colorado Anschutz Medical Campus, Aurora, CO, USA; Department of Molecular, Cellular and Developmental Biology, University of Colorado Boulder, Boulder, CO, USA

## Abstract

Trisomy 21 (T21) causes Down syndrome (DS), affecting immune and neurological function by unknown mechanisms. We report here the results of a large metabolomics study showing that people with DS produce elevated levels of kynurenine and quinolinic acid, two tryptophan catabolites with potent immunosuppressive and neurotoxic properties, respectively. We found that immune cells of people with DS overexpress IDO1, the rate-limiting enzyme in the kynurenine pathway (KP) and a known interferon (IFN)-stimulated gene. Furthermore, we found a positive correlation between levels of specific inflammatory cytokines and KP dysregulation. Using metabolic flux assays, we found that IFN stimulation causes IDO1 overexpression and kynurenine overproduction in cells with T21, dependent on overexpression of IFN receptors encoded on chromosome 21. Finally, KP dysregulation is conserved in a mouse model of DS carrying triplication of the IFN receptors. Altogether, these results reveal a mechanism by which T21 could drive immunosuppression and neurotoxicity in DS.
