## Supplementary Data 1 for "Trisomy 21 activates the kynurenine pathway via increased dosage of interferon receptors"

### Sheet: Cohort Details
Cohort 1 Summary Matrix					Cohort 2 Summary Matrix					Cohort 3 Summary Matrix
	T21	D21				T21	D21				T21	D21
Male	26	18			Male	11	16			Male	5	5
Female	23	31			Female	16	26			Female	5	4
Cohort 1 Details					Cohort 2 Details					Cohort 3 Details
Sample ID	Sex	Age	Karyotype		Sample ID	Sex	Age	Karyotype		Sample ID	Sex	Age	Karyotype
PLA0000192	Female	6.7	T21		182571463	Female	24.5	D21		INVBA295XTB	Male	13.1	T21
PLA0000334	Female	2.5	T21		182571276	Male	24.7	T21		INVAU236ZF5	Male	15.8	D21
PLA0000335	Female	0.5	T21		182571320	Male	34.6	T21		INVKA863UYW	Male	9.2	D21
PLA0000346	Female	25.8	D21		182570414	Female	40.9	D21		INVKE971VNK	Female	41.6	D21
PLA0000361	Female	3.2	T21		182570404	Female	42.9	T21		INVNR591FH5	Male	10.8	T21
PLA0000378	Male	3.1	T21		182571768	Male	28.5	T21		INVVL852AMQ	Male	29	D21
PLA0000392	Male	5.2	T21		182571812	Female	21.3	T21		INVPN407LKJ	Female	30.1	T21
PLA0000424	Female	32.7	D21		182571505	Female	32.3	T21		INVUP392MMJ	Female	41.1	T21
PLA0000448	Male	1.7	T21		182571461	Female	40.9	D21		INVJA704DT6	Male	24.4	T21
PLA0000459	Female	3.9	T21		182571338	Female	35.1	T21		INVKY476CTF	Male	27.5	D21
PLA0000470	Female	6.1	T21		182571785	Female	23.9	T21		INVFG637HT7	Female	17.2	T21
PLA0000477	Female	18.4	T21		177212273	Male	38	T21		INVZA670NB8	Male	26	T21
PLA0000657	Male	1.1	T21		182571753	Male	26	T21		INVCB049RZH	Male	35	T21
PLA0000688	Male	13.2	T21		177212189	Female	46	D21		INVEK955RAR	Male	33.7	D21
PLA0000718	Male	33.8	D21		177212471	Female	21	T21		INVGW643CMM	Female	26.9	D21
PLA0000729	Female	30.7	D21		177212429	Female	23	D21		INVJT992MT7	Female	29.3	D21
PLA0000744	Male	29.8	D21		177212396	Female	26	D21		INVKY330PFV	Female	28	T21
PLA0000763	Female	11.1	T21		222762197	Female	30	T21		INVRH098AUL	Female	29.9	T21
PLA0000773	Female	37.9	D21		222762133	Female	29	D21		INVYJ378ZUR	Female	20.1	D21
PLA0000787	Male	37.7	D21		222762187	Female	27	D21
PLA0000799	Male	14.5	T21		222762113	Female	30	D21
PLA0001343	Female	20.1	T21		222761863	Male	35	D21
PLA0001356	Female	8.4	T21		222761906	Male	37	D21
PLA0001368	Female	6.7	T21		222761880	Male	34	D21
PLA0001379	Male	13.7	T21		222761844	Female	29	T21
PLA0001390	Male	10.8	T21		222762563	Male	37	D21
PLA0001404	Male	8.1	T21		222762541	Female	38	D21
PLA0001737	Male	9.8	T21		222762495	Female	12	D21
PLA0001772	Female	4.9	T21		222761899	Female	20.7	T21
PLA0001886	Male	9.2	T21		222762295	Female	28.7	T21
PLA0001936	Male	28.2	D21		222762384	Female	25.1	T21
PLA0001948	Female	23.2	D21		222762382	Male	20.5	T21
PLA0001975	Male	4.3	T21		222762350	Male	35	D21
PLA0001985	Female	19.1	T21		222762355	Female	52.5	D21
PLA0002011	Female	25.9	D21		222762485	Female	33	D21
PLA0002351	Female	28.6	D21		222762483	Male	32	D21
PLA0002367	Male	5.2	T21		222762329	Male	23	D21
PLA0002478	Female	34.6	D21		222762433	Female	18	D21
PLA0002592	Male	10.4	T21		222762402	Female	20	D21
PLA0002653	Male	11.6	T21		222763111	Female	17	D21
PLA0003094	Female	32.7	D21		222763101	Female	45	T21
PLA0003132	Female	33.3	D21		222762101	Male	22	T21
PLA0003157	Female	14.4	T21		222762013	Male	53.6	T21
PLA0003185	Female	37.1	D21		222763051	Male	42.2	D21
PLA0003200	Male	35.8	D21		222763026	Male	26.5	D21
PLA0003220	Male	9.4	T21		222763227	Male	27.3	D21
PLA0003013	Male	5.2	T21		222763164	Female	33.8	T21
PLA0003269	Male	8.3	T21		222762638	Male	14.3	D21
PLA0003280	Male	3.9	D21		222762605	Male	45	D21
PLA0003299	Female	3.5	T21		222762274	Male	34	T21
PLA0003324	Female	35.9	D21		222762231	Male	52.5	D21
PLA0003337	Female	11.9	T21		222762257	Male	53	D21
PLA0003366	Male	7.1	T21		222762899	Female	46.6	D21
PLA0003374	Male	18.3	T21		222762931	Male	23.8	D21
PLA0003384	Female	2.6	T21		222761809	Female	38	D21
PLA0003397	Female	9.6	T21		222762834	Female	24.1	D21
PLA0003403	Female	7.9	T21		222762869	Male	2.1	T21
PLA0003426	Male	7.4	T21		222762862	Female	44.6	D21
PLA0003437	Female	8.5	T21		222761745	Female	36.8	D21
PLA0003499	Male	34.5	D21		222762807	Male	24.5	D21
PLA0003602	Female	2	T21		222762784	Female	53.4	D21
PLA0003977	Male	7.4	T21		222761964	Male	13.3	T21
PLA0004006	Female	36.2	D21		222761914	Female	32.5	D21
PLA0004045	Female	30.2	D21		222761414	Female	30.1	T21
PLA0004075	Male	9	D21		222761384	Female	51.8	D21
PLA0004084	Female	7.4	D21		222761618	Female	0.5	T21
PLA0004127	Male	16.4	D21		222761594	Female	35.6	D21
PLA0004146	Male	14.2	D21		222761564	Female	27.8	D21
PLA0004163	Male	18.8	T21		222761511	Female	31	T21
PLA0004173	Male	15.8	T21
PLA0004193	Male	2.2	D21
PLA0004203	Female	12.3	D21
PLA0004213	Male	7.6	D21
PLA0004244	Male	0.6	D21
PLA0004254	Male	10.8	D21
PLA0004264	Male	9	D21
PLA0004272	Female	17.9	D21
PLA0004281	Female	4.2	D21
PLA0004290	Female	5.8	D21
PLA0004300	Female	13.9	D21
PLA0004306	Male	2.7	T21
PLA0004403	Male	4.3	D21
PLA0004422	Female	35.6	D21
PLA0004569	Female	8	D21
PLA0004590	Female	32.2	D21
PLA0004602	Female	12.8	D21
PLA0004642	Female	3.4	D21
PLA0004651	Female	5.8	D21
PLA0004833	Female	36.6	D21
PLA0004914	Female	12.6	D21
PLA0005159	Female	26.2	D21
PLA0005184	Male	5.2	T21
PLA0005197	Female	29.5	D21
PLA0005283	Female	10.7	T21
PLA0005339	Male	9.3	D21
PLA0005537	Male	11.6	D21
PLA0005585	Female	10.2	T21
PLA0005595	Female	6.8	D21
