## Supplementary Data 2 for "Trisomy 21 activates the kynurenine pathway via increased dosage of interferon receptors"

### Sheet: Cohort 1 & 2
Differential abundance analysis of 91 plasma metabolites in both cohorts
Data: Cohort 1 and Cohort 2
Analysis: Limma linear model fit (unmodified t-test)
		Batch covariate				Batch, age, and sex covariates
Compound ID	Compound Name	Log2 Fold Change	p-value	Adjusted p-value		Log2 Fold Change	p-value	Adjusted p-value
C03722	Quinolinic acid	0.879355	1.59853e-10	1.45466e-08		0.797864	5.12406e-08	4.6629e-06
HMDB02366	acyl-C5:1	0.447893	2.90342e-06	6.60529e-05		0.46191	7.72552e-06	0.000234341
C00065	L-serine	-0.225607	9.77745e-05	0.0010855		-0.288393	5.19485e-06	0.000234341
C05422	Dehydroascorbate	0.517576	4.82028e-07	1.46215e-05		0.449531	3.2226e-05	0.000713599
C00121	D-Ribose	0.365913	0.000119286	0.0010855		0.4318	3.92087e-05	0.000713599
C00328	kynurenine	0.379605	2.40452e-07	1.09406e-05		0.314921	4.90448e-05	0.000743846
C05283	(5-L-Glutamyl)-L-glutamine	-0.224727	0.00218414	0.00993785		-0.309257	0.000107613	0.00139897
C00392	Mannitol	0.844872	0.000115127	0.0010855		0.905932	0.000184334	0.0020968
C02630	2-Hydroxyglutarate/Citramalate	0.213958	5.04522e-05	0.000912874		0.199519	0.000552588	0.00487626
C00637	Indole-3-acetaldehyde	-0.361293	0.0020393	0.00976718		-0.44451	0.000589438	0.00487626
C00082	L-tyrosine	-0.195615	0.0137975	0.0392366		-0.302777	0.000519237	0.00487626
C02796	3-Methyleneoxindole	-0.175175	0.00557127	0.0211244		-0.236491	0.000714456	0.00541796
C00042	Succinate	0.252774	0.000117032	0.0010855		0.238397	0.000915179	0.00640625
C00463	Indole	-0.180122	0.00828037	0.0259832		-0.240761	0.00142896	0.00928823
C05635	5-Hydroxyindoleacetate	0.288465	6.01895e-05	0.000912874		0.236968	0.00222197	0.0118941
C00437	N-Acetylornithine	0.380518	0.000282731	0.00211428		0.352502	0.00209573	0.0118941
C06124	Sphingosine 1-phosphate	-0.309346	0.0122126	0.0358498		-0.417254	0.00208283	0.0118941
C00499	Allantoate	-0.258841	0.000182207	0.00150734		-0.226083	0.0024413	0.0123421
C02946	4-Acetamidobutanoate	0.358139	0.00670723	0.0226059		0.422867	0.0034165	0.0163632
HMDB13127	acyl-C4-OH	-1.41733	0.00030204	0.00211428		-1.21519	0.00446314	0.0203073
C00147	Adenine	-0.0669323	0.00819481	0.0259832		-0.0764215	0.00608401	0.026364
C04281	L-1-Pyrroline-3-hydroxy-5-carboxylate	-0.125552	0.00426137	0.0172249		-0.127882	0.00660014	0.0273006
C00250	Pyridoxal	0.431079	0.00189037	0.00955687		0.412883	0.00693424	0.0274355
C06336	3-Sulfocatechol	0.588487	0.0185431	0.0468729		0.732904	0.00805193	0.0305302
C00491	L-cystine	0.081075	0.420153	0.554115		0.276036	0.00882866	0.0321363
C00049	L-Aspartate	-0.18276	0.0536814	0.113605		-0.266548	0.0105414	0.0368948
C00155	L-Homocysteine	-0.502532	0.00152188	0.00814651		-0.440218	0.0112016	0.0377535
C03738	gamma-L-Glutamyl-D-alanine	-0.190865	0.0225	0.0553379		-0.231298	0.0125863	0.0409056
C00077	Ornithine	-0.218875	0.00129707	0.00737708		-0.180362	0.0147939	0.0464223
C00073	L-methionine	-0.148564	0.0600672	0.12423		-0.206104	0.0184759	0.0560436
C00079	L-phenylalanine	0.209362	0.00957017	0.0290295		0.202256	0.0234382	0.0688025
C00327	L-Citrulline	0.185014	0.0152921	0.0420638		0.188053	0.0249165	0.0703612
HMDB00688	acyl-C5	0.284181	0.01626	0.0422761		0.281661	0.0255156	0.0703612
C01419	Cys-Gly	-0.271868	0.0353224	0.0803584		-0.296437	0.0329789	0.088267
C00135	L-histidine	-0.0733053	0.165001	0.300301		-0.12024	0.0385567	0.100247
C00300	Creatine	0.346343	0.00629549	0.0220342		0.260665	0.0470669	0.115759
C00366	Urate	0.0617437	0.3484	0.507431		0.138765	0.0468864	0.115759
C00158	Citrate	0.238793	0.00127964	0.00737708		0.15129	0.0555908	0.132624
C00078	L-tryptophan	-0.0928374	0.154228	0.286423		-0.137442	0.0568388	0.132624
C00647	Pyridoxamine phosphate	-0.0847795	0.150545	0.285408		-0.121309	0.0633258	0.144066
C01879	5-Oxoproline	-0.0571651	0.113724	0.220188		-0.0724826	0.0659148	0.146299
C01157	trans-4-Hydroxy-L-proline	0.281558	0.000896288	0.00582587		0.158409	0.0744232	0.16125
C00788	L-Adrenaline	0.23658	0.00604549	0.0220056		0.16106	0.0825575	0.174715
C00385	Xanthine	-0.0167926	0.828682	0.888987		-0.134175	0.108824	0.225069
C01585	Hexanoic acid (caproate)	0.252277	0.188939	0.330643		0.322668	0.126394	0.255444
C00954	Indole-3-acetate	-0.0628054	0.577939	0.701482		-0.183728	0.129126	0.255444
CID57357170	O-Decenoyl-L-carnitine	0.180375	0.177489	0.316696		0.218375	0.132634	0.256802
HMDB13326	O-dodecenoyl-carnitine	0.154284	0.300085	0.470822		0.242112	0.139266	0.264025
C00318	L-Carnitine	0.11616	0.578144	0.701482		0.330676	0.148612	0.275994
C02989	L-Methionine S-oxide	-0.0347616	0.651619	0.732065		-0.118048	0.162071	0.294969
C00106	Uracil	0.137474	0.0293379	0.0684551		0.0951204	0.167898	0.299582
C00183	L-valine	-0.0559129	0.297233	0.470822		-0.0789966	0.182143	0.318749
C00149	Malate	0.275122	0.00435354	0.0172249		0.123417	0.218711	0.37169
ac111	octenoyl-l-carnitine	0.253198	0.0953947	0.192909		0.203486	0.220563	0.37169
C00026	2-Oxoglutarate	0.170157	0.0496464	0.109647		0.111404	0.240404	0.39776
C00791	Creatinine	-0.185278	0.026075	0.0624428		0.0842345	0.2565	0.416813
C03453	g-Oxalo-crotonate	-0.204952	0.220818	0.372119		-0.206433	0.266169	0.424937
C00064	L-glutamine	-0.00638141	0.875404	0.895076		-0.0484052	0.277651	0.435624
C00108	Anthranilate	-0.183519	0.405227	0.54229		0.241481	0.298169	0.459888
C00122	Fumarate	0.286533	0.00422742	0.0172249		0.103376	0.31719	0.481071
C00041	L-Alanine	-0.0548254	0.34063	0.507431		-0.0592254	0.353094	0.526747
C00188	L-threonine	-0.0521425	0.337767	0.507431		-0.0545486	0.362425	0.531946
C00072	Ascorbate	0.536523	0.0157161	0.0420638		0.208014	0.376116	0.543279
C01996	Acetylcholine	-0.122819	0.0506063	0.109647		-0.0573089	0.382593	0.543587
C00213	Sarcosine	0.0607692	0.377494	0.520484		0.065922	0.388276	0.543587
C00152	L-asparagine	0.0988563	0.105784	0.209268		0.0539237	0.419714	0.574777
C00036	Oxaloacetate	0.066032	0.391312	0.531484		0.0682984	0.423188	0.574777
HMDB00756	hexanoyl-L-carnitine	0.114661	0.326512	0.503603		0.0973787	0.450636	0.577576
C00062	L-arginine	-0.0594206	0.469179	0.608904		-0.0699335	0.440345	0.577576
C00097	L-cysteine	-0.0472013	0.551057	0.686934		0.0657805	0.438281	0.577576
C00148	L-proline	-0.0378591	0.63131	0.722262		-0.0660364	0.450233	0.577576
C00047	L-lysine	-0.0104086	0.852157	0.889052		0.0366799	0.549605	0.69464
C03771	5-Guanidino-2-oxopentanoate	0.113403	0.475079	0.608904		0.0964328	0.58313	0.726916
C00022	Pyruvate	-0.0145569	0.859743	0.889052		-0.048063	0.597739	0.735057
C00123	L-leucine	-0.0312804	0.669874	0.743397		-0.0404359	0.618321	0.75023
C00025	L-glutamate	-0.100872	0.351298	0.507431		-0.0493223	0.67282	0.795151
C02352	1-4-beta-D-Xylan	0.00674915	0.904287	0.914334		0.0262526	0.671662	0.795151
C00262	Hypoxanthine	0.116519	0.374785	0.520484		0.0551018	0.702709	0.805793
C00186	Lactate	0.0371963	0.543511	0.686934		-0.0246182	0.708389	0.805793
C06423	Octanoic acid (caprylate)	0.0601369	0.634955	0.722262		0.0539681	0.700726	0.805793
C00780	Serotonin	-0.448695	0.196168	0.336818		-0.11797	0.747056	0.82905
C00114	Choline	0.0455709	0.594717	0.712095		-0.0309475	0.740132	0.82905
C00245	Taurine	-0.0207231	0.72481	0.794671		-0.013442	0.83689	0.917554
C02354	2',3'-Cyclic CMP	0.09037	0.228395	0.37789		0.0135456	0.86824	0.918719
C00009	Phosphate	0.158818	0.261522	0.424974		0.0265603	0.862999	0.918719
C00031	D-Glucose	-0.0265602	0.623049	0.722262		0.0110627	0.851678	0.918719
C10164	Picolinic acid	0.0140956	0.830372	0.888987		0.0108895	0.88147	0.919433
C00620	alpha-D-Ribose 1-phosphate	-0.0146573	0.84533	0.889052		0.0114742	0.889122	0.919433
HMDB00651	O-Decanoyl-L-carnitine	0.00624063	0.966403	0.966403		0.0139769	0.931666	0.952602
C00294	Inosine	-0.204792	0.356977	0.507577		-0.00506878	0.983387	0.983387
C01026	Dimethylglycine	0.0324966	0.610275	0.721235		-0.00167877	0.980941	0.983387

### Sheet: Cohort 1 only
Differential abundance analysis of 91 plasma metabolites in Cohort 1
Data: Cohort 1
Analysis: Limma linear model fit (unmodified t-test)
		No covariates				Age and sex covariates
Compound ID	Compound Name	log2 Fold Change	P-value	Adjusted p-value		log2 Fold Change	P-value	Adjusted p-value
HMDB02366	acyl-C5:1	0.690894	1.22471e-08	6.3924e-07		0.684005	1.29744e-06	0.000118067
C06423	Octanoic acid (caprylate)	0.244134	0.000106955	0.00121661		0.33559	5.54816e-06	0.000252441
C02796	3-Methyleneoxindole	-0.211772	0.00349541	0.0159041		-0.362079	1.6941e-05	0.000513878
C00437	N-Acetylornithine	0.754947	1.04094e-06	3.15751e-05		0.752478	3.40892e-05	0.00077553
C03722	Quinolinic acid	0.962105	1.40492e-08	6.3924e-07		0.763594	5.16808e-05	0.000783826
C00065	L-serine	-0.196391	0.00808339	0.0306495		-0.341612	4.55512e-05	0.000783826
C04281	L-1-Pyrroline-3-hydroxy-5-carboxylate	-0.219427	3.71984e-05	0.000564175		-0.244972	8.47269e-05	0.000963768
C02989	L-Methionine S-oxide	-0.1458	0.0593209	0.134753		-0.340375	7.943e-05	0.000963768
C00121	D-Ribose	0.482411	0.000443341	0.00366764		0.595779	0.000267597	0.0027057
HMDB13127	acyl-C4-OH	-2.26426	1.73233e-05	0.000315284		-2.20355	0.000372793	0.002973
C00499	Allantoate	-0.371047	7.87505e-05	0.00102376		-0.395875	0.000392043	0.002973
C06124	Sphingosine 1-phosphate	-0.536404	0.00273846	0.0146588		-0.748621	0.000337493	0.002973
C00250	Pyridoxal	0.687049	0.000163572	0.0016539		0.739255	0.000530901	0.00371631
C06336	3-Sulfocatechol	1.0594	0.00164607	0.0106932		1.31928	0.00101712	0.00641635
CID57357170	O-Decenoyl-L-carnitine	0.531904	0.00398234	0.0172568		0.710136	0.00105764	0.00641635
C00647	Pyridoxamine phosphate	-0.110536	0.101628	0.188739		-0.251	0.00118831	0.00675854
C00392	Mannitol	0.975455	0.00193903	0.0110282		1.19279	0.00148089	0.0079271
C00637	Indole-3-acetaldehyde	-0.377487	0.0219908	0.0650357		-0.592649	0.00229281	0.0115915
C05283	(5-L-Glutamyl)-L-glutamine	-0.166967	0.0322018	0.0837246		-0.275294	0.00265793	0.0127301
C02946	4-Acetamidobutanoate	0.53683	0.0102211	0.0346834		0.726542	0.00297725	0.0129959
C00078	L-tryptophan	-0.130432	0.0830439	0.16288		-0.261375	0.00299905	0.0129959
C00082	L-tyrosine	-0.140132	0.187368	0.288991		-0.354942	0.00382405	0.0158177
C00463	Indole	-0.143915	0.0863218	0.163652		-0.279455	0.00449744	0.0177942
C00245	Taurine	-0.135016	0.0811022	0.16288		-0.251839	0.0057278	0.0217179
C10164	Picolinic acid	0.151296	0.00907009	0.0330151		0.186062	0.00630881	0.0229641
C00147	Adenine	-0.0699358	0.0173475	0.0563793		-0.0946586	0.00689828	0.024144
C00114	Choline	-0.115685	0.324572	0.434354		-0.355622	0.00842692	0.0284018
C00077	Ornithine	-0.35396	0.000619838	0.00433887		-0.320125	0.00879308	0.0285775
HMDB00756	hexanoyl-L-carnitine	0.505967	0.000556242	0.00421817		0.447686	0.00951895	0.0298698
C00049	L-Aspartate	-0.158139	0.179095	0.280993		-0.34707	0.0119991	0.0363973
HMDB13326	O-dodecenoyl-carnitine	0.421682	0.0296903	0.0794652		0.560208	0.0156226	0.0458598
C00073	L-methionine	-0.152057	0.164644	0.264523		-0.29966	0.0196133	0.0557753
C00791	Creatinine	-0.293245	0.0102907	0.0346834		0.208934	0.0219939	0.0606497
C00123	L-leucine	-0.13602	0.13195	0.230913		-0.238098	0.0252399	0.0675538
ac111	octenoyl-l-carnitine	0.4452	0.0414772	0.09678		0.559103	0.0307099	0.0798457
C00183	L-valine	-0.0776491	0.248325	0.353088		-0.162445	0.0379654	0.0959682
C05422	Dehydroascorbate	0.32165	1.32763e-05	0.000302036		0.158158	0.0415816	0.102268
C01879	5-Oxoproline	-0.08407	0.0285545	0.0787413		-0.0922263	0.0445393	0.10666
C00042	Succinate	0.204499	0.00335405	0.0159041		0.161502	0.0490634	0.114481
C03453	g-Oxalo-crotonate	-0.116765	0.533642	0.622583		-0.424685	0.0523945	0.119197
C00108	Anthranilate	-0.104176	0.731538	0.792499		0.640931	0.0631018	0.140055
C00328	kynurenine	0.337315	0.000191142	0.00173939		0.175537	0.0742176	0.156779
C03738	gamma-L-Glutamyl-D-alanine	-0.161539	0.154221	0.256225		-0.241379	0.0742631	0.156779
C00064	L-glutamine	-0.0431827	0.398311	0.517804		-0.105614	0.078406	0.156779
C00262	Hypoxanthine	-0.151598	0.449787	0.560693		-0.413629	0.0801661	0.156779
C00079	L-phenylalanine	-0.0350835	0.575513	0.654646		-0.12756	0.0809738	0.156779
C00366	Urate	0.0153554	0.832502	0.880137		0.145527	0.0787067	0.156779
C01585	Hexanoic acid (caproate)	0.366151	0.232746	0.336189		0.599235	0.0966703	0.183271
C00385	Xanthine	0.0430208	0.703471	0.771276		-0.195869	0.124931	0.232015
C03771	5-Guanidino-2-oxopentanoate	0.425248	0.0668545	0.141483		0.41533	0.133191	0.237655
C00148	L-proline	-0.0807653	0.45845	0.56377		-0.193835	0.132246	0.237655
HMDB00651	O-Decanoyl-L-carnitine	0.30452	0.112584	0.204903		0.333884	0.146315	0.256051
C00491	L-cystine	0.00418214	0.976283	0.976283		0.231844	0.150017	0.257576
C00318	L-Carnitine	0.0183093	0.958127	0.970751		0.549583	0.163333	0.275246
HMDB00688	acyl-C5	0.382076	0.00176261	0.0106932		0.17116	0.208048	0.320887
C00188	L-threonine	-0.10834	0.212346	0.316778		-0.130031	0.203471	0.320887
C00186	Lactate	0.0378443	0.562186	0.647582		-0.0930536	0.205384	0.320887
C00135	L-histidine	-0.0408173	0.595361	0.668863		-0.115577	0.199469	0.320887
C00954	Indole-3-acetate	-0.0263307	0.84145	0.880137		-0.194012	0.203912	0.320887
C05635	5-Hydroxyindoleacetate	0.314343	0.00290857	0.0147044		0.145997	0.21917	0.332408
C02354	2',3'-Cyclic CMP	0.0627062	0.523054	0.618154		-0.134133	0.230083	0.343238
C00327	L-Citrulline	0.197764	0.0210236	0.0650357		0.119277	0.235181	0.345184
C00047	L-lysine	-0.107362	0.149502	0.256225		-0.100598	0.256738	0.370844
C00158	Citrate	0.232806	0.00679898	0.0275997		0.0893123	0.358693	0.499246
C00036	Oxaloacetate	-0.0660594	0.16569	0.264523		-0.0527009	0.352721	0.499246
C00022	Pyruvate	-0.0839886	0.48724	0.589323		-0.131769	0.36209	0.499246
C00097	L-cysteine	-0.0733288	0.492182	0.589323		0.108969	0.375959	0.51063
C00009	Phosphate	0.398986	0.0338578	0.0855851		0.162863	0.436561	0.584221
C00780	Serotonin	-0.39814	0.413304	0.529728		0.402376	0.459882	0.606512
C00106	Uracil	0.153599	0.0743632	0.153797		0.0707622	0.484595	0.629973
C00025	L-glutamate	-0.0957861	0.449325	0.560693		-0.103288	0.496316	0.636123
C00041	L-Alanine	-0.00385768	0.959434	0.970751		-0.0512076	0.570103	0.711627
C00213	Sarcosine	-0.0037953	0.960083	0.970751		-0.0511034	0.570866	0.711627
C00152	L-asparagine	0.0943407	0.205044	0.310984		-0.0428459	0.607404	0.746943
C00149	Malate	0.259243	0.0392553	0.0959993		-0.065767	0.627383	0.761225
C01157	trans-4-Hydroxy-L-proline	0.235382	0.0653478	0.141483		-0.0638909	0.649459	0.773213
C00031	D-Glucose	-0.0907325	0.154862	0.256225		-0.0335937	0.654257	0.773213
C00122	Fumarate	0.337644	0.0234149	0.0665861		-0.0625084	0.691898	0.796997
C01419	Cys-Gly	-0.0940994	0.396896	0.517804		-0.0529496	0.689914	0.796997
C00062	L-arginine	0.0264364	0.803832	0.860573		-0.0469083	0.711073	0.808845
C01996	Acetylcholine	-0.167045	0.022155	0.0650357		-0.0245741	0.7585	0.852142
C00300	Creatine	0.391662	0.00697575	0.0275997		-0.0351815	0.809873	0.867378
C00026	2-Oxoglutarate	0.129111	0.232135	0.336189		0.0306807	0.810188	0.867378
C00788	L-Adrenaline	0.128775	0.259278	0.36299		-0.0319834	0.808642	0.867378
C02630	2-Hydroxyglutarate/Citramalate	0.0498179	0.280439	0.386666		0.0133723	0.806901	0.867378
C01026	Dimethylglycine	0.129108	0.084125	0.16288		0.0125441	0.876856	0.917171
C00294	Inosine	-0.508651	0.122088	0.217843		-0.0597319	0.87477	0.917171
C02352	1-4-beta-D-Xylan	-0.0282393	0.668826	0.742234		0.00799561	0.919188	0.950524
C00155	L-Homocysteine	-0.264027	0.0607129	0.134753		-0.0080962	0.959591	0.981155
C00072	Ascorbate	0.672389	0.0400876	0.0959993		-0.0129217	0.971659	0.982455
C00620	alpha-D-Ribose 1-phosphate	-0.105782	0.304411	0.413454		-0.00185318	0.987661	0.987661

### Sheet: Cohort 2 only
Differential abundance analysis of 91 plasma metabolites in Cohort 2
Data: Cohort 2
Analysis: Limma linear model fit (unmodified t-test)
		No covariates				Age and sex covariates
Compound ID	Compound Name	log2 Fold Change	P-value	Adjusted p-value		log2 Fold Change	P-value	Adjusted p-value
C00262	Hypoxanthine	0.529385	1.58631e-05	0.000721773		0.560957	5.50566e-06	0.000501015
C02630	2-Hydroxyglutarate/Citramalate	0.466711	1.15181e-05	0.000721773		0.448258	3.03517e-05	0.00104667
C01157	trans-4-Hydroxy-L-proline	0.352663	4.21049e-05	0.00127718		0.347925	3.45056e-05	0.00104667
C00328	kynurenine	0.444725	0.00013102	0.00298071		0.444152	0.000205311	0.00467082
C05422	Dehydroascorbate	0.819276	0.000180301	0.00328147		0.78796	0.000340091	0.00590321
C03722	Quinolinic acid	0.753244	0.000246622	0.00374043		0.763129	0.000389223	0.00590321
C05635	5-Hydroxyindoleacetate	0.248615	0.00203803	0.0206067		0.274747	0.000612761	0.0079659
C00079	L-phenylalanine	0.585777	0.000596627	0.00775615		0.596289	0.000833885	0.00948544
C00065	L-serine	-0.270596	0.00280125	0.0254913		-0.274779	0.00290484	0.0293711
C00788	L-Adrenaline	0.402585	0.00147205	0.0167445		0.380691	0.00332355	0.0302443
C05283	(5-L-Glutamyl)-L-glutamine	-0.312753	0.0229281	0.115914		-0.354423	0.00697517	0.0577037
C00155	L-Homocysteine	-0.869798	0.00703703	0.0533642		-0.89347	0.00856752	0.0649703
C00042	Succinate	0.327112	0.00779957	0.054597		0.326808	0.0100187	0.0659795
C00491	L-cystine	0.19948	0.1424	0.34101		0.327134	0.0101507	0.0659795
C00114	Choline	0.293883	0.0137203	0.0788693		0.306063	0.0120654	0.0731967
C00082	L-tyrosine	-0.281051	0.0158263	0.0847174		-0.299454	0.0130154	0.074025
C00318	L-Carnitine	0.255922	0.0138671	0.0788693		0.257617	0.0156533	0.0791363
C00245	Taurine	0.155273	0.0856123	0.251313		0.211572	0.0151044	0.0791363
HMDB00756	hexanoyl-L-carnitine	-0.487898	0.00636511	0.0526568		-0.431947	0.0192615	0.0922525
C00392	Mannitol	0.643792	0.0119571	0.077721		0.62241	0.0213792	0.0972755
C01419	Cys-Gly	-0.545608	0.0430014	0.161653		-0.566786	0.0290707	0.120247
C00047	L-lysine	0.138887	0.100115	0.269277		0.183339	0.0285915	0.120247
C00135	L-histidine	-0.123332	0.0661589	0.207602		-0.141987	0.0312332	0.123575
C00637	Indole-3-acetaldehyde	-0.336357	0.0257488	0.123323		-0.329235	0.037529	0.142297
C00463	Indole	-0.235876	0.0381105	0.161653		-0.239028	0.0435467	0.14677
CID57357170	O-Decenoyl-L-carnitine	-0.360933	0.0395649	0.161653		-0.355688	0.04516	0.14677
C00437	N-Acetylornithine	-0.196054	0.0400538	0.161653		-0.191036	0.0446804	0.14677
C00121	D-Ribose	0.186522	0.090587	0.257607		0.227671	0.0418918	0.14677
C03738	gamma-L-Glutamyl-D-alanine	-0.236025	0.0494549	0.173092		-0.241174	0.04765	0.149522
C00300	Creatine	0.276559	0.217497	0.430266		0.380235	0.0520043	0.157746
C00149	Malate	0.299572	0.0409121	0.161653		0.277328	0.0578151	0.169715
HMDB00651	O-Decanoyl-L-carnitine	-0.453071	0.0444103	0.161653		-0.417504	0.0678922	0.193068
C00122	Fumarate	0.207828	0.056315	0.185175		0.187456	0.0932571	0.257164
C03771	5-Guanidino-2-oxopentanoate	-0.332443	0.0764049	0.231762		-0.321445	0.104278	0.279098
C00158	Citrate	0.248013	0.0569768	0.185175		0.210734	0.115917	0.301385
C00327	L-Citrulline	0.16538	0.234429	0.446204		0.214711	0.131715	0.332946
C00026	2-Oxoglutarate	0.233363	0.100609	0.269277		0.205607	0.165531	0.367425
C00036	Oxaloacetate	0.269435	0.125792	0.327058		0.25232	0.172867	0.367425
C10164	Picolinic acid	-0.197175	0.151915	0.354468		-0.203789	0.156803	0.367425
C00049	L-Aspartate	-0.220672	0.156567	0.356189		-0.22313	0.163361	0.367425
C00213	Sarcosine	0.16019	0.213726	0.430266		0.184708	0.167272	0.367425
C00147	Adenine	-0.0623072	0.21531	0.430266		-0.0630363	0.170078	0.367425
C00366	Urate	0.133176	0.280718	0.473061		0.164381	0.173618	0.367425
C00123	L-leucine	0.130005	0.290381	0.478991		0.161995	0.177761	0.367642
C00073	L-methionine	-0.143187	0.191573	0.415074		-0.139152	0.204357	0.404271
C00385	Xanthine	-0.108897	0.254974	0.446204		-0.126172	0.201044	0.404271
C00062	L-arginine	-0.191629	0.135415	0.334315		-0.160225	0.220492	0.425012
C00041	L-Alanine	-0.133309	0.13593	0.334315		-0.109434	0.228852	0.425012
HMDB00688	acyl-C5	0.133434	0.556044	0.699862		0.261999	0.22784	0.425012
C00106	Uracil	0.112644	0.216242	0.430266		0.104249	0.264886	0.47264
C02354	2',3'-Cyclic CMP	0.132969	0.253299	0.446204		0.13502	0.264072	0.47264
C00152	L-asparagine	0.10581	0.313154	0.491328		0.118207	0.277512	0.485646
C00072	Ascorbate	0.327308	0.186638	0.414245		0.277973	0.287535	0.493693
C00780	Serotonin	-0.526542	0.252603	0.446204		-0.48494	0.301046	0.498095
C02796	3-Methyleneoxindole	-0.11882	0.294764	0.478991		-0.122653	0.30093	0.498095
C02946	4-Acetamidobutanoate	0.0829778	0.370584	0.526925		0.0945155	0.317012	0.515145
HMDB02366	acyl-C5:1	0.0737037	0.599052	0.726849		0.129507	0.335889	0.536244
C00009	Phosphate	-0.155301	0.436678	0.603788		-0.199381	0.344757	0.540911
C00620	alpha-D-Ribose 1-phosphate	0.125662	0.240218	0.446204		0.0985041	0.364659	0.553067
C00294	Inosine	0.248336	0.33015	0.500727		0.243055	0.36293	0.553067
C00188	L-threonine	0.0343949	0.437912	0.603788		0.0341012	0.38841	0.567074
C00031	D-Glucose	0.0722567	0.453424	0.606789		0.0853596	0.387185	0.567074
C00954	Indole-3-acetate	-0.118972	0.551499	0.699862		-0.173806	0.392589	0.567074
C06423	Octanoic acid (caprylate)	-0.223195	0.451814	0.606789		-0.255648	0.418814	0.595501
HMDB13326	O-dodecenoyl-carnitine	-0.257475	0.252446	0.446204		-0.180687	0.431268	0.602111
C01026	Dimethylglycine	-0.116272	0.303411	0.484393		-0.0894432	0.436696	0.602111
C02989	L-Methionine S-oxide	0.136223	0.370027	0.526925		0.11895	0.451949	0.613841
ac111	octenoyl-l-carnitine	-0.042461	0.819226	0.859022		-0.136342	0.469646	0.628497
C00022	Pyruvate	0.0923589	0.349389	0.521219		0.0684517	0.497968	0.65674
C02352	1-4-beta-D-Xylan	0.0606268	0.547132	0.699862		0.0646707	0.530027	0.689035
C03453	g-Oxalo-crotonate	-0.340748	0.26324	0.451978		-0.174251	0.572263	0.733464
C00791	Creatinine	-0.0190219	0.869269	0.878927		0.0567599	0.61473	0.77695
C00499	Allantoate	-0.0860591	0.366389	0.526925		-0.0404487	0.646881	0.784882
C01585	Hexanoic acid (caproate)	0.0769245	0.564445	0.699862		0.0669871	0.633052	0.784882
C01879	5-Oxoproline	-0.015735	0.827672	0.859022		-0.0316535	0.638802	0.784882
C00108	Anthranilate	-0.304439	0.318888	0.491844		-0.137881	0.659824	0.790052
C00148	L-proline	0.0282108	0.799846	0.859022		0.0472371	0.674626	0.797285
C00064	L-glutamine	0.0502878	0.472165	0.62271		0.0257314	0.694819	0.800361
C01996	Acetylcholine	-0.0547161	0.626227	0.749825		-0.0445469	0.68614	0.800361
C00097	L-cysteine	-0.00696839	0.952506	0.952506		0.0423561	0.720375	0.819427
C04281	L-1-Pyrroline-3-hydroxy-5-carboxylate	0.0190045	0.800346	0.859022		0.0224492	0.750676	0.843352
C00250	Pyridoxal	0.077872	0.692772	0.798003		0.0578598	0.782117	0.86796
C00186	Lactate	0.0361986	0.759509	0.859022		0.02919	0.809988	0.887352
C00078	L-tryptophan	-0.0349471	0.766178	0.859022		-0.0281719	0.819095	0.887352
C00647	Pyridoxamine phosphate	-0.0451186	0.675306	0.787857		-0.0221198	0.843054	0.902564
C00025	L-glutamate	-0.108702	0.569119	0.699862		-0.0300775	0.865326	0.915635
C06336	3-Sulfocatechol	-0.154404	0.657576	0.777136		-0.0531689	0.889734	0.930641
C00077	Ornithine	-0.0108616	0.866966	0.878927		0.00733287	0.901858	0.932603
C00183	L-valine	-0.0224421	0.803175	0.859022		-0.0080987	0.92151	0.942218
C06124	Sphingosine 1-phosphate	0.0402934	0.777641	0.859022		-0.00788806	0.957651	0.968291
HMDB13127	acyl-C4-OH	-0.113168	0.830703	0.859022		0.0122764	0.982167	0.982167
