## Supplementary Data 4 for "Trisomy 21 activates the kynurenine pathway via increased dosage of interferon receptors"

### Sheet: MSD Differential Analysis
Differential analysis of 55 cytokines by Mesoscale Discovery Assay
Data: Cohort 2
Analysis: Kolmogorov-Smirnov test
Cytokine	D	Log2 Fold Change	p-value	Adjusted p-value
TNF-α	0.602251	1.94336e-05	1.63104	0.00106885
MCP-1	0.515009	0.000432098	0.619432	0.0118827
IFN-λ	0.487805	0.00102943	0.464103	0.0141547
IL-8	0.490619	0.000943071	0.495493	0.0141547
MIP-1A	0.472795	0.00162873	0.393949	0.017916
IL-6	0.45591	0.00268265	0.799678	0.0189516
IP-10	0.458724	0.00247168	0.749025	0.0189516
VEGF	0.454972	0.0027566	0.806419	0.0189516
CRP	0.438086	0.00445421	1.30865	0.0240828
IL-10	0.441839	0.00400997	0.444189	0.0240828
TARC	0.435272	0.00481656	0.414166	0.0240828
Eotaxin	0.424015	0.00655261	0.40043	0.0300328
IL-22	0.417448	0.00781224	0.815172	0.0330518
PIGF	0.390244	0.0157193	0.388572	0.0617543
MCP-4	0.375235	0.0226575	0.273737	0.0830773
SAA	0.371482	0.0247704	0.780254	0.0851482
IL-2	0.361163	0.0315072	0.536272	0.0962721
TSLP	0.361163	0.0315072	0.677758	0.0962721
VEGF-C	0.357411	0.0343299	-0.825171	0.0993759
IL-1A	0.347092	0.0432648	-0.478841	0.118978
bFGF	0.339587	0.050974	0.530469	0.127435
IL-17C	0.340525	0.0499496	0.701968	0.127435
IL-17A	0.305816	0.101979	0.44639	0.243863
VEGF-D	0.277674	0.171879	-0.324176	0.39389
IL-4	0.271107	0.192713	0.40995	0.414284
MDC	0.270169	0.195843	0.183572	0.414284
GM-CSF	0.267355	0.205471	0.282774	0.418552
IL-17D	0.25985	0.232922	0.515287	0.457526
IFN-A2a	0.252345	0.263042	1.29701	0.498873
MIP-3A	0.249531	0.275077	0.210663	0.504308
IL-12	0.242026	0.308975	0.214004	0.548182
TNF-B	0.23546	0.340937	0.100256	0.585986
IL-1B	0.227955	0.380071	0.156201	0.633451
sVCAM-1	0.212008	0.471947	0.291676	0.763443
IL-31	0.207317	0.50099	-0.288968	0.774422
sFlt-1	0.206379	0.506895	0.224852	0.774422
IL-5	0.197936	0.561274	-0.243297	0.81237
Tie-2	0.197936	0.561274	-0.308224	0.81237
IL-16	0.19137	0.604773	0.185279	0.828123
IL-17B	0.189493	0.617328	-0.0297569	0.828123
IL-1RA	0.19137	0.604773	0.18626	0.828123
IL-13	0.185741	0.642532	0	0.84141
IFN-G	0.172608	0.73029	0.253166	0.876094
IL-3	0.175422	0.711698	0.233239	0.876094
IL-7	0.179174	0.686663	0.0769484	0.876094
IL-9	0.169794	0.748663	0.244825	0.876094
MIP-1B	0.170732	0.742566	-0.0188122	0.876094
IL-15	0.161351	0.801861	0.131683	0.918799
sICAM-1	0.15197	0.856	0.153106	0.960817
IL-27	0.145403	0.889625	0.0087395	0.978588
Eotaxin-3	0.113508	0.986525	0.0777897	0.999999
IFN-B	0.0684803	0.999999	0	0.999999
IL-12p70	0.0938086	0.999002	0	0.999999
IL-21	0.103189	0.995812	0	0.999999
IL-23	0.126642	0.960557	0.360473	0.999999
