## Supplementary Data 5 for "Trisomy 21 activates the kynurenine pathway via increased dosage of interferon receptors"

### Sheet: MSD Correlation Analysis
Correlation analysis of KYN levels versus 55 cytokines measured by Mesoscale Discovery Assay
Data: Cohort 2
Analysis: Spearman rank correlation
	All Individuals			Individuals with T21			Control Individuals
Cytokine	Spearman's rho	p-value	Adjusted p-value	Spearman's rho	p-value	Adjusted p-value	Spearman's rho	p-value	Adjusted p-value
TNF-α	0.554593	1.11793e-06	6.26043e-05	0.476239	0.0139154	0.333969	0.45122	0.00306643	0.0643949
IP-10	0.506545	1.22189e-05	0.000513195	0.442735	0.0235127	0.450319	0.440418	0.00395477	0.0738224
IL-10	0.455663	0.000106746	0.00298889	0.368205	0.0642011	0.634458	0.355401	0.0225892	0.194566
IFN-λ	0.410037	0.000568958	0.0108649	0.358632	0.0719986	0.636619	0.231805	0.144753	0.523609
sVCAM-1	0.401748	0.000752401	0.0114604	0.370256	0.0626185	0.634458	0.357491	0.0217512	0.194566
SAA	0.401189	0.000766511	0.0114604	0.0755556	0.713741	0.904706	0.487805	0.00121575	0.0408494
MCP-1	0.389456	0.00112402	0.0134882	0.521368	0.00630722	0.313541	0.233798	0.141232	0.523609
sICAM-1	0.37952	0.00153783	0.0172237	0.322393	0.108215	0.673341	0.392334	0.0111771	0.136024
GM-CSF	0.332548	0.00596815	0.0450104	0.123419	0.548061	0.865329	0.364983	0.0189587	0.187357
MIP-1A	0.305954	0.0118053	0.0685641	0.139829	0.495692	0.855684	0.249967	0.114977	0.523609
IL-8	0.253372	0.0385648	0.175824	0.151453	0.460176	0.855684	0.112892	0.482206	0.863608
IL-12	0.253173	0.0387232	0.175824	0.161026	0.431961	0.855684	0.220906	0.165149	0.54402
MDC	0.244832	0.0458442	0.199569	0.33265	0.096826	0.673341	0.0590592	0.713776	0.909796
IL-16	0.239724	0.0507142	0.213	0.325812	0.104314	0.673341	0.181707	0.255534	0.639251
CRP	0.231224	0.0597507	0.237544	0.149402	0.466344	0.855684	0.0374564	0.816148	0.953153
IL-17A	0.223003	0.06969	0.25452	0.232821	0.252381	0.761715	0.0301394	0.851613	0.953807
IL-6	0.218573	0.0755713	0.264499	0.168547	0.410468	0.855684	-0.0773519	0.630731	0.886674
IL-23	-0.21293	0.0836287	0.286727	-0.146838	0.474113	0.855684	-0.368192	0.0178579	0.187357
IFN-G	0.203129	0.099224	0.308697	0.510427	0.00771532	0.313541	0.0216028	0.893353	0.961437
IL-17C	0.197462	0.109224	0.333629	0.236239	0.245283	0.761715	-0.0325784	0.839756	0.953236
IL-21	-0.190839	0.121877	0.359047	0.0360994	0.86102	0.956378	-0.294497	0.0616125	0.398112
MCP-4	0.189802	0.123957	0.359047	0.141197	0.491444	0.855684	0.102182	0.52496	0.868482
IL-1A	-0.185609	0.132636	0.377676	0.0940171	0.647792	0.884789	-0.239199	0.132012	0.523609
Eotaxin-3	0.17767	0.150323	0.414004	0.132991	0.517204	0.864995	0.264036	0.0952919	0.501473
TSLP	0.171762	0.164582	0.438887	0.228718	0.261073	0.761715	0.0372822	0.816988	0.953153
Eotaxin	0.166336	0.178532	0.454446	-0.0160684	0.937901	0.956378	0.140163	0.38209	0.792483
IL-1RA	0.164818	0.182585	0.457825	0.219829	0.280564	0.761715	0.0930314	0.562909	0.873245
TNF-B	0.147418	0.233859	0.538196	0.124103	0.545829	0.865329	0.0623693	0.698471	0.909796
MIP-1B	0.13437	0.278325	0.582972	0.258803	0.201735	0.761715	0.194346	0.22338	0.593059
VEGF	0.13361	0.281076	0.582972	0.0700855	0.733698	0.91986	-0.0754355	0.639245	0.886674
IL-1B	0.129196	0.297417	0.584668	0.201201	0.324331	0.7977	0.044516	0.782269	0.951665
sFlt-1	0.129061	0.297928	0.584668	0.297094	0.140509	0.710897	-0.00487805	0.975853	0.992973
VEGF-C	-0.119525	0.335345	0.6044	0.271499	0.179707	0.761715	-0.137805	0.390228	0.797227
IL-7	0.105196	0.396875	0.653239	-0.0215385	0.916824	0.956378	0.194599	0.222766	0.593059
IL-31	-0.104159	0.401572	0.653239	0.0947332	0.645281	0.884789	-0.226601	0.154246	0.528844
IL-12p70	0.090491	0.466456	0.694269	0.0147599	0.942949	0.956378	0.193302	0.225927	0.593059
IL-9	0.0892729	0.472502	0.694269	-0.022906	0.911562	0.956378	0.179094	0.26255	0.639251
Tie-2	-0.0838056	0.500148	0.705038	0.121368	0.554782	0.865329	-0.10122	0.528892	0.868482
IFN-B	0.0813156	0.513012	0.705038	-0.0332917	0.871739	0.956378	0.172505	0.2808	0.67392
IL-4	0.0812005	0.51361	0.705038	0.220209	0.279713	0.761715	-0.111595	0.487285	0.863608
bFGF	-0.0792162	0.523986	0.705038	-0.117949	0.566067	0.865329	-0.344599	0.0273599	0.211485
IL-17B	-0.0767228	0.537172	0.705038	-0.0454779	0.825403	0.956378	-0.190244	0.233496	0.594353
TARC	0.0745877	0.54859	0.705968	-0.0789744	0.701359	0.904706	-0.0905092	0.573587	0.873747
IL-2	0.0720771	0.562165	0.710104	-0.0476847	0.817068	0.956378	-0.149144	0.352021	0.7582
IL-17D	0.0688004	0.580117	0.716977	0.0830769	0.686598	0.90116	0.0590592	0.713776	0.909796
IL-27	-0.0687474	0.58041	0.716977	-0.158974	0.437927	0.855684	-0.0249172	0.877107	0.961437
IFN-A2a	0.0653043	0.599555	0.7261	0.110333	0.591569	0.871786	-0.0952616	0.553544	0.873245
IL-13	0.0618788	0.618875	0.737383	0.226177	0.266552	0.761715	-0.0385159	0.811041	0.953153
IL-3	0.0598823	0.630257	0.740441	-0.113846	0.579743	0.865329	0.224748	0.157733	0.529985
MIP-3A	0.0553937	0.656156	0.755029	0.0611966	0.766486	0.939925	-0.0109761	0.945698	0.968766
IL-22	-0.0364035	0.769931	0.839925	-0.329231	0.100518	0.673341	-0.121492	0.449241	0.852221
IL-15	-0.0207519	0.86762	0.91673	-0.140513	0.493565	0.855684	-0.0426829	0.79103	0.951665
VEGF-D	0.0196744	0.874436	0.918158	0.229402	0.259611	0.761715	-0.0118467	0.941398	0.968766
PIGF	-0.0115332	0.926197	0.948788	0.0263248	0.898425	0.956378	-0.241986	0.127433	0.523609
IL-5	-0.00885945	0.943275	0.960425	0.11453	0.577454	0.865329	0.0329268	0.838065	0.953236
PIGF	-0.0115332	0.926197	0.9536	0.0263248	0.898425	0.956378	-0.241986	0.127433	0.531011
IL-5	-0.00885945	0.943275	0.96547	0.11453	0.577454	0.865593	0.0329268	0.838065	0.948815
