## Supplementary Data 6 for "Trisomy 21 activates the kynurenine pathway via increased dosage of interferon receptors"

### Sheet: a) Metabolic flux
LC-MS flux metabolomics of heavy isotope-labeled TRP and KYN in cell lysates and supernatant
Data: Human fibroblasts
Analysis: Student's t-test
Sample Type	Karyotype	Timepoint	Compound	Comparison	Log2 Fold Change	p-value
Supernatant	T21	24	KYN	IFN+ vs IFN-	4.16652	2.76118e-07
Supernatant	T21	24	KYN / TRP ratio	IFN+ vs IFN-	4.57359	1.21181e-06
Cells/Sups	T21	24	KYN supernatant / TRP cells ratio	IFN+ vs IFN-	6.26149	4.56919e-06
Cells	T21	6	KYN / TRP ratio	IFN+ vs IFN-	2.87893	9.83465e-05
Cells	T21	24	KYN / TRP ratio	IFN+ vs IFN-	2.8538	0.000121864
Cells	T21	6	TRP	IFN+ vs IFN-	-2.53545	0.000559853
Cells	T21	24	TRP	IFN+ vs IFN-	-3.0637	0.00145107
Cells/Sups	T21	6	KYN supernatant / TRP cells ratio	IFN+ vs IFN-	5.46622	0.00286244
Cells/Sups	D21	24	KYN supernatant / TRP cells ratio	IFN+ vs IFN-	2.86953	0.00679011
Supernatant	D21	24	KYN / TRP ratio	IFN+ vs IFN-	4.20248	0.00830173
Supernatant	D21	24	KYN	IFN+ vs IFN-	3.93463	0.0103488
Cells	T21	24	KYN	IFN+ vs IFN-	0.437032	0.070426
Supernatant	T21	6	KYN	IFN+ vs IFN-	1.4576	0.121578
Supernatant	T21	6	KYN / TRP ratio	IFN+ vs IFN-	2.31263	0.127095
Cells	T21	1	TRP	IFN+ vs IFN-	-0.427345	0.137666
Cells	D21	6	TRP	IFN+ vs IFN-	-0.459219	0.178985
Supernatant	D21	6	TRP	IFN+ vs IFN-	-0.26651	0.208097
Cells	T21	6	KYN	IFN+ vs IFN-	0.395678	0.210305
Supernatant	D21	24	TRP	IFN+ vs IFN-	-0.155461	0.231867
Supernatant	T21	1	TRP	IFN+ vs IFN-	-0.36879	0.31381
Supernatant	T21	24	TRP	IFN+ vs IFN-	-0.0490939	0.332335
Cells	D21	24	TRP	IFN+ vs IFN-	0.0809698	0.340414
Supernatant	D21	1	TRP	IFN+ vs IFN-	0.162694	0.415739
Cells/Sups	D21	6	KYN supernatant / TRP cells ratio	IFN+ vs IFN-	0.790661	0.481668
Cells	T21	1	KYN	IFN+ vs IFN-	-0.494139	0.586313
Cells/Sups	T21	1	KYN supernatant / TRP cells ratio	IFN+ vs IFN-	1.37586	0.633731
Cells	D21	24	KYN / TRP ratio	IFN+ vs IFN-	-0.217978	0.638764
Cells	D21	6	KYN / TRP ratio	IFN+ vs IFN-	0.00429453	0.640959
Supernatant	D21	6	KYN / TRP ratio	IFN+ vs IFN-	-0.102013	0.661609
Cells	D21	1	TRP	IFN+ vs IFN-	-0.340084	0.79622
Cells	D21	24	KYN	IFN+ vs IFN-	0.162972	0.801812
Supernatant	D21	6	KYN	IFN+ vs IFN-	-0.28624	0.807015
Cells	T21	1	KYN / TRP ratio	IFN+ vs IFN-	0.604118	0.819751
Supernatant	T21	1	KYN / TRP ratio	IFN+ vs IFN-	-0.115512	0.858522
Supernatant	D21	1	KYN	IFN+ vs IFN-	0.0797948	0.921444
Supernatant	T21	6	TRP	IFN+ vs IFN-	0.0220021	0.930915
Cells	D21	1	KYN / TRP ratio	IFN+ vs IFN-	0.226086	0.93239
Supernatant	D21	1	KYN / TRP ratio	IFN+ vs IFN-	-0.219998	0.942974
Cells	D21	6	KYN	IFN+ vs IFN-	-0.271919	0.977003
Supernatant	T21	1	KYN	IFN+ vs IFN-	0.0415943	0.979122
Cells/Sups	D21	1	KYN supernatant / TRP cells ratio	IFN+ vs IFN-	-0.177425	0.997088
Cells	D21	1	KYN	IFN+ vs IFN-	0.459237	0.999895
Cells	T21	0	TRP	IFN+ vs IFN-	0	1
Cells	D21	0	TRP	IFN+ vs IFN-	0	1
Cells	T21	0	KYN	IFN+ vs IFN-	0	1
Cells	D21	0	KYN	IFN+ vs IFN-	0	1
Cells	T21	0	KYN / TRP ratio	IFN+ vs IFN-	0	1
Cells	D21	0	KYN / TRP ratio	IFN+ vs IFN-	0	1
Supernatant	T21	0	TRP	IFN+ vs IFN-	0	1
Supernatant	D21	0	TRP	IFN+ vs IFN-	0	1
Supernatant	T21	0	KYN	IFN+ vs IFN-	0	1
Supernatant	D21	0	KYN	IFN+ vs IFN-	0	1
Supernatant	T21	0	KYN / TRP ratio	IFN+ vs IFN-	0	1
Supernatant	D21	0	KYN / TRP ratio	IFN+ vs IFN-	0	1
Cells/Sups	T21	0	KYN supernatant / TRP cells ratio	IFN+ vs IFN-	0	1
Cells/Sups	D21	0	KYN supernatant / TRP cells ratio	IFN+ vs IFN-	0	1

### Sheet: b) Metabolic flux with KO
LC-MS flux metabolomics of heavy isotope-labeled TRP and KYN in cell lysates and supernatant
Data: Human fibroblasts
Analysis: Student's t-test
Sample Type	Cell Line	Timepoint	Treatment	Compound	Comparison	Log2 Fold Change	p-value
Cells	T21-IFNAR1/2KO	6	IFN-α	KYN	T21-IFNAR1/2KO+IFN vs T21+IFN	-3.73101	0.000224609
Cells	T21-IFNAR1/2KO	24	IFN-α	KYN	T21-IFNAR1/2KO+IFN vs T21+IFN	-4.73088	0.000239211
Cells	T21-IFNAR1/2KO	24	IFN-α	KYN_TRP_ratio	T21-IFNAR1/2KO+IFN vs T21+IFN	-4.73379	0.000579124
Cells	T21-IFNAR1/2KO	6	IFN-α	KYN_TRP_ratio	T21-IFNAR1/2KO+IFN vs T21+IFN	-3.88352	0.00109886
Cells	T21-shIFNAR1	6	IFN-α	TRP	T21-shIFNAR1+IFN vs T21+IFN	-0.510134	0.00977496
Supernatant	T21-shIFNAR1	24	IFN-α	KYN_TRP_ratio	T21-shIFNAR1+IFN vs T21+IFN	-0.962988	0.0219972
Cells	T21-shIFNAR1	24	IFN-α	KYN	T21-shIFNAR1+IFN vs T21+IFN	-1.13809	0.0268657
Supernatant	T21-IFNAR1/2KO	24	IFN-α	KYN_TRP_ratio	T21-IFNAR1/2KO+IFN vs T21+IFN	-2.35843	0.029772
Cells	T21-shIFNAR1	6	IFN-α	KYN	T21-shIFNAR1+IFN vs T21+IFN	-1.14822	0.0314033
Supernatant	T21-IFNAR1/2KO	24	IFN-α	KYN	T21-IFNAR1/2KO+IFN vs T21+IFN	-2.20313	0.0440669
Cells	T21-shIFNAR1	1	None	TRP	T21-shIFNAR1 vs T21	-1.81779	0.0528536
Cells	T21-shNon-T	1	None	KYN_TRP_ratio	T21-shNon-T vs T21	1.73867	0.0532495
Cells	T21-shIFNAR1	1	IFN-α	TRP	T21-shIFNAR1+IFN vs T21+IFN	-1.24695	0.0543829
Cells	T21-IFNAR1/2KO	1	IFN-α	TRP	T21-IFNAR1/2KO+IFN vs T21+IFN	-0.66201	0.058816
Cells	T21-shNon-T	24	None	KYN	T21-shNon-T vs T21	1.09626	0.0648541
Cells	T21-shIFNAR1	6	None	KYN_TRP_ratio	T21-shIFNAR1 vs T21	1.43479	0.0672348
Cells	T21-IFNAR1/2KO	6	None	KYN	T21-IFNAR1/2KO vs T21	-1.52657	0.0721777
Cells	T21-IFNAR1/2KO	1	None	TRP	T21-IFNAR1/2KO vs T21	-1.5072	0.073499
Cells	T21-shNon-T	24	None	KYN_TRP_ratio	T21-shNon-T vs T21	1.32451	0.0754437
Cells	T21-shIFNAR1	6	None	TRP	T21-shIFNAR1 vs T21	-0.635417	0.0782284
Cells	T21-shNon-T	6	None	KYN_TRP_ratio	T21-shNon-T vs T21	1.35615	0.0799458
Cells	T21-shNon-T	1	IFN-α	KYN_TRP_ratio	T21-shNon-T+IFN vs T21+IFN	1.3685	0.0891516
Cells	T21-shNon-T	6	IFN-α	KYN	T21-shNon-T+IFN vs T21+IFN	0.570437	0.0899274
Cells	T21-shIFNAR1	6	IFN-α	KYN_TRP_ratio	T21-shIFNAR1+IFN vs T21+IFN	-0.638086	0.0964137
Cells	T21-shIFNAR1	1	None	KYN_TRP_ratio	T21-shIFNAR1 vs T21	1.74409	0.107268
Cells	T21-IFNAR1/2KO	24	None	KYN	T21-IFNAR1/2KO vs T21	-1.6181	0.119937
Cells	T21-shNon-T	6	None	KYN	T21-shNon-T vs T21	1.22258	0.124167
Cells	T21-shNon-T	1	None	TRP	T21-shNon-T vs T21	-1.15944	0.130376
Cells	T21-IFNAR1/2KO	1	None	KYN	T21-IFNAR1/2KO vs T21	-1.98869	0.145564
Cells	T21-IFNAR1/2KO	24	None	KYN_TRP_ratio	T21-IFNAR1/2KO vs T21	-1.13457	0.161271
Supernatant	T21-IFNAR1/2KO	0	None	TRP	T21-IFNAR1/2KO vs T21	0.465245	0.162667
Cells	T21-shNon-T	0	None	KYN	T21-shNon-T vs T21	1.25678	0.163724
Cells	T21-shIFNAR1	24	IFN-α	KYN_TRP_ratio	T21-shIFNAR1+IFN vs T21+IFN	-0.810751	0.169981
Supernatant	T21-shIFNAR1	24	None	TRP	T21-shIFNAR1 vs T21	-0.407712	0.177627
Cells	T21-IFNAR1/2KO	6	None	KYN_TRP_ratio	T21-IFNAR1/2KO vs T21	-1.03628	0.19328
Cells	T21-shNon-T	1	IFN-α	KYN	T21-shNon-T+IFN vs T21+IFN	0.961128	0.20548
Supernatant	T21-IFNAR1/2KO	1	None	TRP	T21-IFNAR1/2KO vs T21	-0.551855	0.211322
Cells	T21-shIFNAR1	1	IFN-α	KYN_TRP_ratio	T21-shIFNAR1+IFN vs T21+IFN	1.20811	0.211453
Cells	T21-IFNAR1/2KO	1	IFN-α	KYN	T21-IFNAR1/2KO+IFN vs T21+IFN	-1.56746	0.220534
Supernatant	T21-shIFNAR1	24	IFN-α	KYN	T21-shIFNAR1+IFN vs T21+IFN	-0.600192	0.221452
Cells	T21-shNon-T	1	IFN-α	TRP	T21-shNon-T+IFN vs T21+IFN	-0.407376	0.23389
Supernatant	T21-shNon-T	6	IFN-α	TRP	T21-shNon-T+IFN vs T21+IFN	0.724847	0.241837
Cells	T21-shIFNAR1	6	None	KYN	T21-shIFNAR1 vs T21	0.799376	0.247628
Cells	T21-shIFNAR1	0	None	KYN	T21-shIFNAR1 vs T21	0.798663	0.255177
Supernatant	T21-shNon-T	1	IFN-α	TRP	T21-shNon-T+IFN vs T21+IFN	-0.526679	0.268498
Cells	T21-shNon-T	6	IFN-α	KYN_TRP_ratio	T21-shNon-T+IFN vs T21+IFN	0.593697	0.27615
Cells	T21-shIFNAR1	24	None	KYN_TRP_ratio	T21-shIFNAR1 vs T21	0.48069	0.286761
Supernatant	T21-IFNAR1/2KO	6	IFN-α	TRP	T21-IFNAR1/2KO+IFN vs T21+IFN	0.626978	0.294048
Cells	T21-IFNAR1/2KO	6	None	TRP	T21-IFNAR1/2KO vs T21	-0.490298	0.303329
Supernatant	T21-shIFNAR1	0	None	KYN_TRP_ratio	T21-shIFNAR1 vs T21	1.52243	0.307939
Supernatant	T21-shIFNAR1	24	None	KYN_TRP_ratio	T21-shIFNAR1 vs T21	0.899955	0.314814
Cells	T21-shIFNAR1	0	None	KYN_TRP_ratio	T21-shIFNAR1 vs T21	1.19884	0.317211
Supernatant	T21-IFNAR1/2KO	0	None	KYN	T21-IFNAR1/2KO vs T21	1.031	0.328689
Supernatant	T21-IFNAR1/2KO	24	None	TRP	T21-IFNAR1/2KO vs T21	-0.353011	0.332347
Cells	T21-shNon-T	0	None	KYN_TRP_ratio	T21-shNon-T vs T21	1.07725	0.338747
Cells	T21-shIFNAR1	24	None	TRP	T21-shIFNAR1 vs T21	-0.428685	0.354614
Cells	T21-IFNAR1/2KO	24	None	TRP	T21-IFNAR1/2KO vs T21	-0.483537	0.358202
Supernatant	T21-shIFNAR1	0	None	KYN	T21-shIFNAR1 vs T21	1.34806	0.377676
Supernatant	T21-shNon-T	0	None	TRP	T21-shNon-T vs T21	-0.376038	0.380894
Supernatant	T21-IFNAR1/2KO	1	IFN-α	TRP	T21-IFNAR1/2KO+IFN vs T21+IFN	-0.455478	0.390197
Cells	T21-shNon-T	24	IFN-α	KYN_TRP_ratio	T21-shNon-T+IFN vs T21+IFN	0.480767	0.402397
Cells	T21-shNon-T	24	IFN-α	KYN	T21-shNon-T+IFN vs T21+IFN	0.291105	0.410091
Supernatant	T21-shNon-T	24	None	TRP	T21-shNon-T vs T21	-0.199489	0.435875
Supernatant	T21-shIFNAR1	24	IFN-α	TRP	T21-shIFNAR1+IFN vs T21+IFN	0.362796	0.437957
Supernatant	T21-IFNAR1/2KO	6	IFN-α	KYN_TRP_ratio	T21-IFNAR1/2KO+IFN vs T21+IFN	-1.15249	0.439661
Cells	T21-IFNAR1/2KO	6	IFN-α	TRP	T21-IFNAR1/2KO+IFN vs T21+IFN	0.152505	0.445375
Supernatant	T21-shNon-T	0	None	KYN_TRP_ratio	T21-shNon-T vs T21	1.25842	0.446299
Supernatant	T21-shNon-T	6	IFN-α	KYN	T21-shNon-T+IFN vs T21+IFN	0.760579	0.449066
Supernatant	T21-shNon-T	1	None	KYN_TRP_ratio	T21-shNon-T vs T21	-0.953041	0.4581
Supernatant	T21-shIFNAR1	1	IFN-α	TRP	T21-shIFNAR1+IFN vs T21+IFN	-0.311959	0.459386
Supernatant	T21-shIFNAR1	6	IFN-α	TRP	T21-shIFNAR1+IFN vs T21+IFN	0.412852	0.463645
Cells	T21-IFNAR1/2KO	1	IFN-α	KYN_TRP_ratio	T21-IFNAR1/2KO+IFN vs T21+IFN	-0.905445	0.477384
Supernatant	T21-IFNAR1/2KO	1	None	KYN	T21-IFNAR1/2KO vs T21	-0.927791	0.479225
Cells	T21-shNon-T	24	IFN-α	TRP	T21-shNon-T+IFN vs T21+IFN	-0.189662	0.499041
Supernatant	T21-shIFNAR1	6	None	TRP	T21-shIFNAR1 vs T21	0.469704	0.499266
Supernatant	T21-shNon-T	1	None	KYN	T21-shNon-T vs T21	-0.960838	0.503336
Cells	T21-shIFNAR1	24	IFN-α	TRP	T21-shIFNAR1+IFN vs T21+IFN	-0.327336	0.512252
Supernatant	T21-IFNAR1/2KO	0	None	KYN_TRP_ratio	T21-IFNAR1/2KO vs T21	0.565752	0.528469
Cells	T21-IFNAR1/2KO	0	None	KYN	T21-IFNAR1/2KO vs T21	-0.64246	0.533188
Supernatant	T21-shNon-T	24	None	KYN_TRP_ratio	T21-shNon-T vs T21	0.686003	0.535402
Supernatant	T21-shNon-T	24	IFN-α	KYN_TRP_ratio	T21-shNon-T+IFN vs T21+IFN	0.210682	0.537251
Supernatant	T21-shNon-T	0	None	KYN	T21-shNon-T vs T21	0.882383	0.547736
Cells	T21-shNon-T	24	None	TRP	T21-shNon-T vs T21	-0.228252	0.549572
Supernatant	T21-shIFNAR1	0	None	TRP	T21-shIFNAR1 vs T21	-0.174369	0.555367
Cells	T21-IFNAR1/2KO	0	None	KYN_TRP_ratio	T21-IFNAR1/2KO vs T21	-0.692396	0.561197
Supernatant	T21-shNon-T	6	None	TRP	T21-shNon-T vs T21	0.386628	0.571364
Supernatant	T21-shNon-T	24	None	KYN	T21-shNon-T vs T21	0.486514	0.579353
Supernatant	T21-shIFNAR1	1	None	KYN_TRP_ratio	T21-shIFNAR1 vs T21	-0.747455	0.582276
Cells	T21-shNon-T	1	None	KYN	T21-shNon-T vs T21	0.57923	0.583621
Supernatant	T21-IFNAR1/2KO	24	IFN-α	TRP	T21-IFNAR1/2KO+IFN vs T21+IFN	0.155302	0.584777
Supernatant	T21-shIFNAR1	1	None	TRP	T21-shIFNAR1 vs T21	0.127358	0.589501
Supernatant	T21-shIFNAR1	24	None	KYN	T21-shIFNAR1 vs T21	0.492243	0.592515
Cells	T21-shIFNAR1	0	None	TRP	T21-shIFNAR1 vs T21	-0.400181	0.594841
Supernatant	T21-shIFNAR1	1	None	KYN	T21-shIFNAR1 vs T21	-0.620097	0.654382
Supernatant	T21-shIFNAR1	6	IFN-α	KYN	T21-shIFNAR1+IFN vs T21+IFN	0.467547	0.658514
Cells	T21-IFNAR1/2KO	1	None	KYN_TRP_ratio	T21-IFNAR1/2KO vs T21	-0.481496	0.671591
Supernatant	T21-IFNAR1/2KO	6	IFN-α	KYN	T21-IFNAR1/2KO+IFN vs T21+IFN	-0.525517	0.68039
Supernatant	T21-IFNAR1/2KO	1	IFN-α	KYN	T21-IFNAR1/2KO+IFN vs T21+IFN	-0.485792	0.722188
Cells	T21-shNon-T	6	None	TRP	T21-shNon-T vs T21	-0.133568	0.72585
Supernatant	T21-shIFNAR1	6	None	KYN_TRP_ratio	T21-shIFNAR1 vs T21	-0.561208	0.733424
Cells	T21-shNon-T	0	None	TRP	T21-shNon-T vs T21	0.179532	0.735286
Supernatant	T21-IFNAR1/2KO	24	None	KYN_TRP_ratio	T21-IFNAR1/2KO vs T21	0.372429	0.751906
Supernatant	T21-shNon-T	1	IFN-α	KYN_TRP_ratio	T21-shNon-T+IFN vs T21+IFN	0.320773	0.752245
Supernatant	T21-shIFNAR1	1	IFN-α	KYN_TRP_ratio	T21-shIFNAR1+IFN vs T21+IFN	0.365856	0.757553
Supernatant	T21-shNon-T	6	None	KYN_TRP_ratio	T21-shNon-T vs T21	-0.454048	0.7777
Supernatant	T21-IFNAR1/2KO	1	None	KYN_TRP_ratio	T21-IFNAR1/2KO vs T21	-0.375936	0.797133
Supernatant	T21-shNon-T	1	IFN-α	KYN	T21-shNon-T+IFN vs T21+IFN	-0.205906	0.872044
Supernatant	T21-shNon-T	24	IFN-α	KYN	T21-shNon-T+IFN vs T21+IFN	0.155072	0.875339
Cells	T21-IFNAR1/2KO	0	None	TRP	T21-IFNAR1/2KO vs T21	0.0499367	0.918434
Supernatant	T21-IFNAR1/2KO	6	None	KYN_TRP_ratio	T21-IFNAR1/2KO vs T21	0.208463	0.930267
Supernatant	T21-IFNAR1/2KO	6	None	TRP	T21-IFNAR1/2KO vs T21	-0.0879531	0.935169
Cells	T21-shIFNAR1	24	None	KYN	T21-shIFNAR1 vs T21	0.0520044	0.935693
Supernatant	T21-IFNAR1/2KO	6	None	KYN	T21-IFNAR1/2KO vs T21	0.12051	0.937488
Cells	T21-shNon-T	6	IFN-α	TRP	T21-shNon-T+IFN vs T21+IFN	-0.0232592	0.938625
Supernatant	T21-shNon-T	24	IFN-α	TRP	T21-shNon-T+IFN vs T21+IFN	-0.05561	0.938635
Supernatant	T21-shIFNAR1	6	None	KYN	T21-shIFNAR1 vs T21	-0.0915034	0.945835
Cells	T21-shIFNAR1	1	None	KYN	T21-shIFNAR1 vs T21	-0.0736952	0.948924
Cells	T21-shIFNAR1	1	IFN-α	KYN	T21-shIFNAR1+IFN vs T21+IFN	-0.0388436	0.955231
Supernatant	T21-shIFNAR1	1	IFN-α	KYN	T21-shIFNAR1+IFN vs T21+IFN	0.0538971	0.961128
Supernatant	T21-shNon-T	6	None	KYN	T21-shNon-T vs T21	-0.0674199	0.962835
Supernatant	T21-shIFNAR1	6	IFN-α	KYN_TRP_ratio	T21-shIFNAR1+IFN vs T21+IFN	0.0546946	0.967236
Supernatant	T21-shNon-T	1	None	TRP	T21-shNon-T vs T21	-0.0077974	0.976901
Supernatant	T21-shNon-T	6	IFN-α	KYN_TRP_ratio	T21-shNon-T+IFN vs T21+IFN	0.0357317	0.979032
Supernatant	T21-IFNAR1/2KO	1	IFN-α	KYN_TRP_ratio	T21-IFNAR1/2KO+IFN vs T21+IFN	-0.0303139	0.981031
Supernatant	T21-IFNAR1/2KO	24	None	KYN	T21-IFNAR1/2KO vs T21	0.0194174	0.985023
Cells	T21-IFNAR1/2KO	24	IFN-α	TRP	T21-IFNAR1/2KO+IFN vs T21+IFN	0.0029155	0.9853
Cells	T21	0	None	TRP	T21 vs T21	0	1
Supernatant	T21	0	None	TRP	T21 vs T21	0	1
Cells	T21	0	IFN-α	TRP	T21+IFN vs T21+IFN	0	1
Cells	T21-shIFNAR1	0	IFN-α	TRP	T21-shIFNAR1+IFN vs T21+IFN	0	1
Cells	T21-shNon-T	0	IFN-α	TRP	T21-shNon-T+IFN vs T21+IFN	0	1
Cells	T21-IFNAR1/2KO	0	IFN-α	TRP	T21-IFNAR1/2KO+IFN vs T21+IFN	0	1
Supernatant	T21	0	IFN-α	TRP	T21+IFN vs T21+IFN	0	1
Supernatant	T21-shIFNAR1	0	IFN-α	TRP	T21-shIFNAR1+IFN vs T21+IFN	0	1
Supernatant	T21-shNon-T	0	IFN-α	TRP	T21-shNon-T+IFN vs T21+IFN	0	1
Supernatant	T21-IFNAR1/2KO	0	IFN-α	TRP	T21-IFNAR1/2KO+IFN vs T21+IFN	0	1
Cells	T21	1	None	TRP	T21 vs T21	0	1
Cells	T21	1	IFN-α	TRP	T21+IFN vs T21+IFN	0	1
Supernatant	T21	1	None	TRP	T21 vs T21	0	1
Supernatant	T21	1	IFN-α	TRP	T21+IFN vs T21+IFN	0	1
Cells	T21	6	None	TRP	T21 vs T21	0	1
Cells	T21	6	IFN-α	TRP	T21+IFN vs T21+IFN	0	1
Supernatant	T21	6	None	TRP	T21 vs T21	0	1
Supernatant	T21	6	IFN-α	TRP	T21+IFN vs T21+IFN	0	1
Cells	T21	24	None	TRP	T21 vs T21	0	1
Cells	T21	24	IFN-α	TRP	T21+IFN vs T21+IFN	0	1
Supernatant	T21	24	None	TRP	T21 vs T21	0	1
Supernatant	T21	24	IFN-α	TRP	T21+IFN vs T21+IFN	0	1
Cells	T21	0	None	KYN	T21 vs T21	0	1
Supernatant	T21	0	None	KYN	T21 vs T21	0	1
Cells	T21	0	IFN-α	KYN	T21+IFN vs T21+IFN	0	1
Cells	T21-shIFNAR1	0	IFN-α	KYN	T21-shIFNAR1+IFN vs T21+IFN	0	1
Cells	T21-shNon-T	0	IFN-α	KYN	T21-shNon-T+IFN vs T21+IFN	0	1
Cells	T21-IFNAR1/2KO	0	IFN-α	KYN	T21-IFNAR1/2KO+IFN vs T21+IFN	0	1
Supernatant	T21	0	IFN-α	KYN	T21+IFN vs T21+IFN	0	1
Supernatant	T21-shIFNAR1	0	IFN-α	KYN	T21-shIFNAR1+IFN vs T21+IFN	0	1
Supernatant	T21-shNon-T	0	IFN-α	KYN	T21-shNon-T+IFN vs T21+IFN	0	1
Supernatant	T21-IFNAR1/2KO	0	IFN-α	KYN	T21-IFNAR1/2KO+IFN vs T21+IFN	0	1
Cells	T21	1	None	KYN	T21 vs T21	0	1
Cells	T21	1	IFN-α	KYN	T21+IFN vs T21+IFN	0	1
Supernatant	T21	1	None	KYN	T21 vs T21	0	1
Supernatant	T21	1	IFN-α	KYN	T21+IFN vs T21+IFN	0	1
Cells	T21	6	None	KYN	T21 vs T21	0	1
Cells	T21	6	IFN-α	KYN	T21+IFN vs T21+IFN	0	1
Supernatant	T21	6	None	KYN	T21 vs T21	0	1
Supernatant	T21	6	IFN-α	KYN	T21+IFN vs T21+IFN	0	1
Cells	T21	24	None	KYN	T21 vs T21	0	1
Cells	T21	24	IFN-α	KYN	T21+IFN vs T21+IFN	0	1
Supernatant	T21	24	None	KYN	T21 vs T21	0	1
Supernatant	T21	24	IFN-α	KYN	T21+IFN vs T21+IFN	0	1
Cells	T21	0	None	KYN_TRP_ratio	T21 vs T21	0	1
Supernatant	T21	0	None	KYN_TRP_ratio	T21 vs T21	0	1
Cells	T21	0	IFN-α	KYN_TRP_ratio	T21+IFN vs T21+IFN	0	1
Cells	T21-shIFNAR1	0	IFN-α	KYN_TRP_ratio	T21-shIFNAR1+IFN vs T21+IFN	0	1
Cells	T21-shNon-T	0	IFN-α	KYN_TRP_ratio	T21-shNon-T+IFN vs T21+IFN	0	1
Cells	T21-IFNAR1/2KO	0	IFN-α	KYN_TRP_ratio	T21-IFNAR1/2KO+IFN vs T21+IFN	0	1
Supernatant	T21	0	IFN-α	KYN_TRP_ratio	T21+IFN vs T21+IFN	0	1
Supernatant	T21-shIFNAR1	0	IFN-α	KYN_TRP_ratio	T21-shIFNAR1+IFN vs T21+IFN	0	1
Supernatant	T21-shNon-T	0	IFN-α	KYN_TRP_ratio	T21-shNon-T+IFN vs T21+IFN	0	1
Supernatant	T21-IFNAR1/2KO	0	IFN-α	KYN_TRP_ratio	T21-IFNAR1/2KO+IFN vs T21+IFN	0	1
Cells	T21	1	None	KYN_TRP_ratio	T21 vs T21	0	1
Cells	T21	1	IFN-α	KYN_TRP_ratio	T21+IFN vs T21+IFN	0	1
Supernatant	T21	1	None	KYN_TRP_ratio	T21 vs T21	0	1
Supernatant	T21	1	IFN-α	KYN_TRP_ratio	T21+IFN vs T21+IFN	0	1
Cells	T21	6	None	KYN_TRP_ratio	T21 vs T21	0	1
Cells	T21	6	IFN-α	KYN_TRP_ratio	T21+IFN vs T21+IFN	0	1
Supernatant	T21	6	None	KYN_TRP_ratio	T21 vs T21	0	1
Supernatant	T21	6	IFN-α	KYN_TRP_ratio	T21+IFN vs T21+IFN	0	1
Cells	T21	24	None	KYN_TRP_ratio	T21 vs T21	0	1
Cells	T21	24	IFN-α	KYN_TRP_ratio	T21+IFN vs T21+IFN	0	1
Supernatant	T21	24	None	KYN_TRP_ratio	T21 vs T21	0	1
Supernatant	T21	24	IFN-α	KYN_TRP_ratio	T21+IFN vs T21+IFN	0	1
