## Supplementary Data 7 for "Trisomy 21 activates the kynurenine pathway via increased dosage of interferon receptors"

### Sheet: Mouse KYN
LC-MS metabolomics of KYN levels in wild type, Dp16, Dp10, Dp17 mouse strains
Data: Mouse
Analysis: Limma linear model fit for batch and sex
Mouse Strain	Batch	Sex	Log2 Unadjusted KYN Intensity	Batch- and Sex-adjusted Log2 KYN Intensity
WT	1	F	17.3745	17.4652
Dp16	2	F	18.0586	17.4742
Dp10	1	F	18.557	18.6477
Dp10	1	F	16.6089	16.6996
Dp10	1	F	18.702	18.7927
Dp16	1	F	18.4873	18.578
WT	2	F	18.9551	18.3708
WT	1	F	17.8464	17.9372
Dp17	1	M	17.9477	18.5321
Dp17	1	M	17.5275	18.1119
Dp17	1	M	17.9386	18.523
WT	1	M	18.2501	18.8345
Dp17	2	F	18.6449	18.0605
WT	2	F	17.5403	16.9559
WT	1	F	18.0059	18.0966
Dp17	1	F	15.5707	15.6615
Dp16	1	M	18.4278	19.0122
WT	1	M	17.2535	17.8379
Dp16	1	F	17.8317	17.9224
WT	1	F	18.4596	18.5504
WT	2	M	18.3239	18.2332
Dp10	1	M	17.848	18.4324
Dp10	1	M	17.2842	17.8686
Dp10	1	M	18.1077	18.6921
WT	2	M	18.5784	18.4877
Dp10	1	M	17.9695	18.5539
Dp10	1	F	19.1467	19.2375
Dp10	1	F	18.3102	18.401
Dp17	1	M	16.7834	17.3678
WT	1	F	16.8188	16.9096
Dp17	2	F	18.3942	17.8098
WT	2	F	17.0158	16.4314
Dp17	2	F	18.9992	18.4148
Dp17	2	F	18.822	18.2376
Dp17	1	F	18.6514	18.7422
Dp17	1	F	18.3432	18.434
Dp17	1	F	18.5805	18.6712
Dp16	1	M	17.9558	18.5402
Dp16	1	F	20.4704	20.5611
WT	2	M	17.9339	17.8432
WT	2	M	18.3119	18.2212
WT	2	M	18.1329	18.0422
Dp17	2	M	16.5699	16.4792
Dp10	2	M	18.2471	18.1564
WT	2	F	19.0144	18.43
Dp10	2	F	18.5988	18.0145
Dp16	2	M	18.355	18.2643
Dp16	2	M	19.9061	19.8154
Dp16	1	M	18.5143	19.0987
WT	1	M	18.3423	18.9267
Dp16	1	M	18.2122	18.7966
Dp16	1	F	19.4186	19.5093
WT	1	F	17.7519	17.8426
Dp10	2	M	18.463	18.3722
Dp10	2	F	19.8464	19.2621
Dp10	2	F	19.4711	18.8867
Dp10	2	F	19.7259	19.1415
Dp16	2	F	19.2651	18.6808
WT	2	F	19.3642	18.7798
Dp16	2	F	20.8301	20.2457
Dp16	2	F	18.4021	17.8177
Dp16	2	F	20.6558	20.0714
Dp17	2	M	17.1316	17.0409
Dp17	2	M	18.7429	18.6522
Dp17	2	F	19.529	18.9446
Dp17	2	F	19.2105	18.6261
Dp17	2	M	17.9357	17.8449
Dp16	2	M	19.3474	19.2566
Dp16	1	F	18.6491	18.7398
Dp16	1	F	17.4569	17.5477
Dp16	2	M	17.8569	17.7662
WT	1	F	19.1632	19.254
Dp16	2	M	17.9557	17.865
Dp17	1	F	16.1872	16.278
